# A VPS13D spastic ataxia mutation disrupts the conserved adaptor binding site in yeast Vps13

**DOI:** 10.1101/768366

**Authors:** Samantha K. Dziurdzik, Björn D. M. Bean, Michael Davey, Elizabeth Conibear

## Abstract

Mutations in each of the four human VPS13 (VPS13A-D) proteins are associated with distinct neurological disorders: chorea-acanthocytosis, Cohen syndrome, early-onset Parkinson’s disease and spastic ataxia. Recent evidence suggests that the different VPS13 paralogs transport lipids between organelles at different membrane contact sites. How each VPS13 isoform is targeted to organelles is not known. We have shown that the localization of yeast Vps13 protein to membranes requires a conserved six-repeat region, the Vps13 Adaptor Binding (VAB) domain, which binds to organelle-specific adaptors. Here, we use a systematic mutagenesis strategy to determine the role of each repeat in recognizing each known adaptor. Our results show that mutation of invariant asparagines in repeats 1 and 6 strongly impact the binding all adaptors and block Vps13 membrane recruitment. However, we find that repeats 5 to 6 are sufficient for localization and interaction with adaptors. This supports a model where a single adaptor binding site is found in the last two repeats of the VAB domain, while VAB domain repeat 1 may help maintain domain conformation. Importantly, a disease-causing mutation in VPS13D, which maps to the highly conserved asparagine residue in repeat 6, blocks adaptor binding and Vps13 membrane recruitment when modeled in yeast. Our findings are consistent with a conserved adaptor binding role for the VAB domain and suggests the presence of as-yet-unidentified adaptors in both yeast and humans.
