## Supplemental Tables for "A VPS13D spastic ataxia mutation disrupts the conserved adaptor binding site in yeast Vps13"

### Sheet: Table S1A
Table S1 A. Strains used in this study
Strain ID	Original Background	Genotype	Source
BY4741 vps13Δ	BY4741	MATa vps13Δ::KANR his3Δ1 leu2Δ0 met15Δ0 ura3Δ0	Giaever et al., 2002
MDY1258	BY4741	MATa ypt35Δ::KANR his3Δ1 leu2Δ0 met15Δ0 ura3Δ0	Bean et al., 2018
KK01	BY4741	MATa vps13Δ::KANR his3Δ1 leu2Δ0 met15Δ0 ura3Δ0	This study
MDY293	Y7043	MATα vps13Δ::NATR his3Δ1 met15Δ0 ura3Δ0 can1Δ::STE2pr-LEU2 lyp1Δ cyh2Δ LYS2+	This study
ByK337	BY4741	MATa VPS13^GFP his3Δ1 leu2Δ0 met15Δ0 ura3Δ0	Lang et al., 2015
KK30	BY4742	MATα vps13Δ::KANR his3Δ1 leu2Δ0 met15Δ0 ura3Δ0	This study
KK17	BY4742	MATα KANR::ADH1pr-VPS13-GFP+::HIS3 leu2Δ0 met15Δ0 ura3Δ0	Bean et al., 2018
BY4742	BY4742	MATα his3Δ1 leu2Δ0 lys2Δ0 ura3Δ0	Dr. EK O'shea (Harvard University)

### Sheet: Table S1B
Table S1 B. Plasmids used in this study
Plasmid	Description	Source or Reference
pRS416	pRS416 (URA3, CEN)	ATCC #87521
pMD232	pRS415-ADH1pr-YPT35-3HA (LEU2, CEN)	Bean et al., 2018
pMD218	pRS416-VPS13^GFP (URA3, CEN)	This Study
pMD312	pRS416-VPS13(N1875A (N1))^GFP (URA3, CEN)	This Study
pMD317	pRS416-VPS13(N1991A (N2))^GFP (URA3, CEN)	This Study
pMD325	pRS416-VPS13(N2108A (N3))^GFP (URA3, CEN)	This Study
pMD313	pRS416-VPS13(N2216A (N4))^GFP (URA3, CEN)	This Study
pMD316	pRS416-VPS13(N2326A (N5))^GFP (URA3, CEN)	This Study
pMD314	pRS416-VPS13(N2428A (N6))^GFP (URA3, CEN)	This Study
pMD195	pRS415-ADH1pr-YPT35-RUBY2 (LEU2, CEN)	Bean et al., 2018
pBB40	pRS415-ADH1pr-MCP1-3HA (LEU2, CEN)	Bean et al., 2018
pMD166	pRS425-TEF1pr-SPO71-HA (LEU2, 2μ)	Bean et al., 2018
pBB73	pRS416-TEF1pr-mCherry (URA3, CEN)	Bean et al., 2018
pBB66	pRS416-TEF1pr-YPT35(1-48)-mCherry (URA3, CEN)	Bean et al., 2018
pBB74	pRS416-TEF1pr-YPT35(1-48; P10,12A)-mCherry (URA3, CEN)	Bean et al., 2018
pBB67	pRS416-TEF1pr-MCP1(1-58)-mCherry (URA3, CEN)	Bean et al., 2018
pBB75	pRS416-TEF1pr-MCP1(1-58; P9,11A)-mCherry (URA3, CEN)	Bean et al., 2018
pBB65	pRS416-TEF1pr-SPO71(359-411)-mCherry (URA3, CEN)	Bean et al., 2018
pBB76	pRS416-TEF1pr-SPO71(359-411; P390, 392A)-mCherry (URA3, CEN)	Bean et al., 2018
pMD290	pRS416-ADH1pr-VPS13(1732-2556)-ENVY (URA3, CEN)	This study
pMD385	pRS416-ADH1pr-VPS13(1821-2556)-ENVY (URA3, CEN)	This study
pMD386	pRS416-ADH1pr-VPS13(1821-2199)-ENVY (URA3, CEN)	This study
pMD384	pRS416-ADH1pr-VPS13(2201-2556)-ENVY (URA3, CEN)	This study
pMD387	pRS416-ADH1pr-VPS13(1821-1967)-ENVY (URA3, CEN)	This study
pMD388	pRS416-ADH1pr-VPS13(2409-2556)-ENVY (URA3, CEN)	This study
pMD291	pRS415-ADH1pr-YPT35(P10,12A)-3HA (LEU2, CEN)	Bean et al., 2018
pBB63	pRS415-ADH1pr-MCP1(P9,11A)-3HA (LEU2, CEN)	This study
pBB59	pRS425-TEF1pr-SPO71(P390,392A)-3HA (LEU2, 2μ)	Bean et al., 2018
pSD033	pRS416-ADH1pr-VPS13(2201-2409)-ENVY (URA3, CEN)	This study
pMD400	pRS416-ADH1pr-VPS13(2306-2556)-ENVY (URA3, CEN)	This study
pSD032	pRS416-ADH1pr-VPS13(2201-2306)-ENVY (URA3, CEN)	This study
pSD031	pRS416-ADH1pr-VPS13(2306-2409)-ENVY (URA3, CEN)	This study
pMD322	pRS416-VPS13(N2216S (N4S))^GFP (URA3, CEN)	This study
pMD383	pRS416-VPS13(N1991,2108S (N2,3S))^GFP (URA3, CEN)	This study
pMD382	pRS416-VPS13(N1991,2108,2216S (N2,3,4S))^GFP (URA3, CEN)	This study
pMD351	pRS416-VPS13(N2428S (N6S))^GFP (URA3, CEN)	This study
pNVJ1-RFP	pRS415-NVJ1-mCherry (LEU2, CEN)	Gift from Mike Henne (University of Texas Southwestern Medical Center)

### Sheet: Table S1C
Table S2 C. Primers Used in Strain and Plasmid Construction
Yeast Strain(s)	Primer	Primer Sequence
KK01, MDY293, KK30	VPS13MX4-F	5'-TGTGACTACCAAAAGGGAAAAGGCAGAAAAAAGGAAAATTAAGAACAGTTAAACATGGAGGCCCAGAATACCCT-3'
	VPS13MX4-R	5'-TTGAATTATAGCTACATAGTGTACAAAAGCGGGTATATACTTTCATATGTGACAGTATAGCGACCAGCATTCAC-3'
Plasmid ID	Primer ID	Primer Sequence
pMD218	VPS13 iGFP R	5'-GTTCATCCTCTTCTTCTTCCTC-3'
	VPS13(233)DHFR chk F	5'-GCATACTGAGTACCCAATCAG-3'
pMD312	VPS13 Motif 1 F	5'-CTCAGAAGCCATATCAACTGGTAGCCGATACAGAATTAGATTTTGACG-3'
	VPS13 NotI seq1 F	5'-AAGGAAATTAGCGGTGTTGGA-3'
	VPS13PCR-4R	5'-GAACTTCCCTTGTACGTGTAC-3'
pMD317	VPS13 Motif 2 F	5'GGTCAACTTTAGTTATCGAAGCCACAACTTCAACTGAGATTGAGC-3'
	VPS13 NotI seq1 F	5'-AAGGAAATTAGCGGTGTTGGA-3'
	VPS13PCR-4R	5'-GAACTTCCCTTGTACGTGTAC-3'
pMD325	VPS13 Motif 3 F	5'-CGTGGTTTCGGCATCTATGACTATTGAAGCTTTACTTCCAGCAG-3'
	VPS13 NotI seq1 F	5'-AAGGAAATTAGCGGTGTTGGA-3'
	VPS13PCR-4R	5'-GAACTTCCCTTGTACGTGTAC-3'
pMD313	VPS13 Motif 4 F	5'-CGGATATACTCCCCTTATATTATTATGGCGTCTACCGATAGAGAACTC-3'
	VPS13 NotI seq1 F	5'-AAGGAAATTAGCGGTGTTGGA-3'
	VPS13PCR-4R	5'-GAACTTCCCTTGTACGTGTAC-3'
pMD316	VPS13 Motif 5 F	5'-GAGATTGCACCTAGGTATATTATAAGCGCTACTTTAGATATCCC-3'
	VPS13 NotI seq1 F	5'-AAGGAAATTAGCGGTGTTGGA-3'
	VPS13PCR-4R	5'-GAACTTCCCTTGTACGTGTAC-3'
pMD314	VPS13 Motif 6 F	5'-TGACAGATGGCCTTTTTCCATAAGAGCTTTCAGCGACCATGAC-3'
	VPS13 NotI seq1 F	5'-AAGGAAATTAGCGGTGTTGGA-3'
	VPS13PCR-4R	5'-GAACTTCCCTTGTACGTGTAC-3'
pMD290	pADH-VPS13(1732) F	5'-AGTGGATCCCCCCCGGACGACAGAGAATTCATCATGATTGAAGTGCCTACTGCAATTTTG-3'
	pVPS13 1732 R	5'-GTCCGCCTAAGTCAGCATTGAATGTTTCGTTTTTCAAAATTGCAGTAGGCACTTCAATC-3'
pMD385	VPS13 1821 primext F	5'-TGGCCGCTCTAGAACTAGTGGATCCCCCCCGGACGACAGAGAATTCATCATG-3'
	VPS13 1821 primext R	5'-AAATATCAAAAGAGAAAGCAGGATCCATTTCAGACATGATGAATTCTCTGTCGTCC-3'
pMD386	VPS13 1821 F	5'-CTAGAACTAGTGGATCCCCCCCGGACGACAGAGAATTCATCATGTCTGAAATGGATCCTGCTTTCTC-3'
	VPS13 2199 R	5'-CCTCGCCTTTAGACATGTTAATTAAACCAGCACCGTCACCATCGATGTTTTTATAATCTAGTTTCAACAACAAATTC-3'
pMD384	VPS13 2201 F	5'-GCTCTAGAACTAGTGGATCCCCCCCGGACGACAGAGAATTCATCATGACAAGGTCCAAAGTTATTCGGATATAC-3'
	VPS13(2556)-Envy R	5'-CGCCTTTAGACATGTTAATTAAACCAGCACCGTCACCTGCAGAGGCAGTTTTCAATTTGT-3'
pMD387	VPS13 1821 F	5'-CTAGAACTAGTGGATCCCCCCCGGACGACAGAGAATTCATCATGTCTGAAATGGATCCTGCTTTCTC-3'
	VPS13 1967 R	5'-CCTCGCCTTTAGACATGTTAATTAAACCAGCACCGTCACCAATTCTATTATGCACATTATTTCTTGGTGGG-3'
pMD388	VPS13 2409 F	5'-GCTCTAGAACTAGTGGATCCCCCCCGGACGACAGAGAATTCATCATGGCAACAATATTCATAAGAATCAAGGACG-3'
	VPS13(2556)-Envy R	5'-CGCCTTTAGACATGTTAATTAAACCAGCACCGTCACCTGCAGAGGCAGTTTTCAATTTGT-3'
pBB63	MCP1 PxP>AxA ADHpr F	5'-ATTTCAAGCTATACCAAGCATACAATCAACTATCTCATATACATCTAGAATGATAAAGTTGCATGAAGTGCCTGCAGAAGCAGTA-3'
	MCP1 PxP>AxA R	5'-TCTCCTTCGGGGCTATGTGCATTAACATCATGAGGGAGACTAGCAGGGTCTACTGCTTCTGCAGGCACTTCATGC-3'
pSD033	VPS13_repeat4-5 F	5'-TCACGCCATAAGCTTTTAAAGATTGAAATTCTTTTGGACAAAGCAGGTGACGGTGCTGGT-3'
	VPS13_repeat4-5 R	5'-CAATTCCTCGCCTTTAGACATGTTAATTAAACCAGCACCGTCACCTGCTTTGTCCAAAAG-3'
pMD400	pADH_VPS13_2306 F	5'-GCTCTAGAACTAGTGGATCCCCCCCGGACGACAGAGAATTCATCATG GGTAAAGGGAAGTACTTGCTAAG-3'
	VPS13(2556)-Envy R	5'-CGCCTTTAGACATGTTAATTAAACCAGCACCGTCACCTGCAGAGGCAGTTTTCAATTTGT-3'
pSD032	VPS13_repeat4 R	5'-CAATTCCTCGCCTTTAGACATGTTAATTAAACCAGCACCGTCACCACCTTCGCTAATGTT-3'
	VPS13_repeat4 F	5'-AATAAGGAACAAGAATCAAATTTAGGCATCAACATTAGCGAAGGTGGTGACGGTGCTGGT-3'
pSD031	VPS13_2409-2556_del F	5'-TCACGCCATAAGCTTTTAAAGATTGAAATTCTTTTGGACAAAGCAGGTGACGGTGCTGGT-3'
	VPS13_2409-2556_del R	5'-CAATTCCTCGCCTTTAGACATGTTAATTAAACCAGCACCGTCACCTGCTTTGTCCAAAAG-3'
pMD322	VPS13 DUF F1	5'-GGTGACGTCCATGAAATGCCA-3'
	VPS13 N4 to S R	5'-GTTCTCTATCGGTAGAGGACATGATAATATAAGGGGAGTATATCCGAATAAC-3'
	VPS13 N4 to S F	5'-GTCCTCTACCGATAGAGAACTCTAC-3'
	VPS13 seq x R	5'-GTTACACCGACATTTTTGATAAAG-3'
pMD383	VPS13 FOR	5'-GGAAATTAGCGGTGTTGGATC-3'
	VPS13 N2S R	5'-GTTGAAGTTGTGCTTTCGATAACTAAAGTTGACCTAAACG-3'
	VPS13 N2S F	5'-GGTCAACTTTAGTTATCGAAAGCACAACTTCAACTGAGATTGAGC-3'
	VPS13 N3S R	5'-GGAAGTAAACTTTCAATAGTCATAGATGCCGAAAC-3'
	VPS13 N3S F	5'-GCATCTATGACTATTGAAAGTTTACTTCCAGCAGATATTAACTTCTC-3'
	VPS13 REV	5'-GTGATGTTCGATTCTATTTGCTGG-3'
pMD382	VPS13 FOR	5'-GGAAATTAGCGGTGTTGGATC-3'
	VPS13 N2S R	5'-GTTGAAGTTGTGCTTTCGATAACTAAAGTTGACCTAAACG-3'
	VPS13 N2S F	5'-GGTCAACTTTAGTTATCGAAAGCACAACTTCAACTGAGATTGAGC-3'
	VPS13 N3S R	5'-GGAAGTAAACTTTCAATAGTCATAGATGCCGAAAC-3'
	VPS13 N3S F	5'-GCATCTATGACTATTGAAAGTTTACTTCCAGCAGATATTAACTTCTC-3'
	VPS13 REV	5'-GTGATGTTCGATTCTATTTGCTGG-3'
pMD351	VPS13 seq forward	5'-GCTCGTATTAGGTTCAAGGAATC-3'
	VPS13-N6-S 5 prime R	5'-GTCATGGTCGCTGAAACTTCTTATGGAAAATGGCCATCT-3'
	VPS13-N6-S 3 prime F	5'-CCATAAGAAGTTTCAGCGACCATGACT-3'
	VPS13PCR-4R	5'-GAACTTCCCTTGTACGTGTAC-3'
